# Human Organoid Tumor Transplantation Identifies Functional Glioblastoma - Microenvironmental Communication Mediated by PTPRZ1

**DOI:** 10.1101/2024.05.02.592055

**Authors:** Weihong Ge, Ryan L. Kan, Can Yilgor, Elisa Fazzari, Patricia R. Nano, Daria J. Azizad, Matthew Li, Joyce Y. Ito, Christopher Tse, Hong A. Tum, Jessica Scholes, Kunal S. Patel, David A. Nathanson, Aparna Bhaduri

## Abstract

Glioblastoma, the most aggressive and deadly form of primary brain cancer, is driven by both intrinsic cellular properties and external factors from the tumor microenvironment. Here, we leverage our novel human organoid tumor transplantation (HOTT) system to explore how extrinsic cues modulate glioblastoma cell type specification, heterogeneity, and migration. We show that HOTT recapitulates the core features of major patient tumor cell types and key aspects of peritumor cell types, while providing a human microenvironment that uniquely enables perturbations in both the patient tumor and its microenvironment. Our exploration of patient tumor – microenvironmental interactions in HOTT highlighted PTPRZ1, a receptor tyrosine phosphatase implicated in tumor migration, as a key player in intercellular communication. We observed that tumor knockdown of PTPRZ1 recapitulated previously described roles in migration and maintaining progenitor identity. Unexpectedly, environmental PTPRZ1 knockdown drove opposite migration and cell fate changes in the tumor, even when the tumor was not manipulated. This previously undiscovered mode of tumor-microenvironmental communication highlights the need to study human glioblastoma in the context of a human microenvironment such as HOTT.
