## Supplementary material for "Human Organoid Tumor Transplantation Identifies Functional Glioblastoma - Microenvironmental Communication Mediated by PTPRZ1": Supp Table 1

### Sheet: Sheet1
LB ID	PT ID	Source	Primary/Recurrent	WHO.Dx	WHO.Grade	IDH.status	sc/snRNAseq	RNAscope/IF verification
3386	122	DPDOX	Recurrent	GBM	4	wt	Yes	Yes
3484	144	DPDOX	Recurrent	GBM	4	wt	Yes	Yes
4878	462	Primary	Recurrent	GBM	4	wt	Yes	Yes
5024	497	Primary	Primary	HGG	4	wt	Yes	Yes
5028	498	Primary	Recurrent	GBM	4	wt	Yes	Yes
5197	KP16	Primary	Primary	HGG	4	wt	no	Yes
5234	KP18	Primary	Recurrent	GBM	4	wt	no	Yes
5043	5594033	Primary	recurrent	GBM	4	wt	no	Yes
5047	6060199	Primary	Primary	HGG	4	wt	no	Yes
5055	2644928	Primary	Primary	GBM	4	wt	no	Yes
