## Supplementary material for "Human Organoid Tumor Transplantation Identifies Functional Glioblastoma - Microenvironmental Communication Mediated by PTPRZ1": Supp Table 2

### Sheet: Sheet1
Sample ID	Sample	Estimated Number of Cells	Mean Reads per Cell	Median Genes per Cell	Number of Reads	Valid Barcodes	Sequencing Saturation	Q30 Bases in Barcode	Q30 Bases in RNA Read	Q30 Bases in UMI	Reads Mapped to Genome	Reads Mapped Confidently to Genome	Reads Mapped Confidently to Intergenic Regions	Reads Mapped Confidently to Intronic Regions	Reads Mapped Confidently to Exonic Regions	Reads Mapped Confidently to Transcriptome	Reads Mapped Antisense to Gene	Fraction Reads in Cells	Total Genes Detected	Median UMI Counts per Cell
M3noFBS	PT3386_B1	5873	64202	2947	377058156	0.972	0.599	0.964	0.939	0.961	0.906	0.853	0.075	0.351	0.427	0.384	0.028	0.849	28457	7315
M3noFBS + HEF	PT3386_B2	10680	37972	2516	405545839	0.969	0.501	0.963	0.941	0.961	0.943	0.899	0.068	0.37	0.461	0.416	0.03	0.862	28932	5560
M3noFBS + PDGF	PT3386_B3	7013	57771	3440	405149771	0.974	0.578	0.966	0.946	0.962	0.937	0.896	0.07	0.331	0.494	0.454	0.026	0.933	28136	9135
M3 neg selection	PT3386_B4	23247	22969	1841	533964731	0.966	0.475	0.966	0.94	0.962	0.94	0.903	0.05	0.4	0.454	0.404	0.033	0.863	28874	3647
M3 pos selection	PT3386_B6	1232	261326	2412	321953610	0.979	0.944	0.965	0.941	0.962	0.929	0.896	0.051	0.332	0.513	0.475	0.024	0.889	23274	5410
control-org	PT3484_A1	24560	24194	2355	594197070	0.964	0.261	0.966	0.95	0.962	0.954	0.921	0.055	0.465	0.401	0.356	0.032	0.931	29795	4852
M3noFBS	PT3484_A2	3290	102968	3994	338765760	0.974	0.65	0.963	0.938	0.96	0.963	0.926	0.069	0.407	0.45	0.408	0.029	0.861	27887	11888
M3noFBS + HEF	PT3484_A3	750	509076	3969	381807156	0.976	0.909	0.967	0.942	0.964	0.893	0.853	0.073	0.353	0.427	0.39	0.027	0.832	24728	11562
M3noFBS + PDGF	PT3484_A4	4283	84996	3782	364038533	0.976	0.614	0.965	0.948	0.961	0.923	0.892	0.064	0.401	0.427	0.39	0.026	0.925	28315	10579
M3 neg selection	PT3484_A6	13249	32253	1549	427321349	0.967	0.316	0.963	0.934	0.961	0.524	0.492	0.041	0.153	0.298	0.273	0.014	0.887	27499	4410
M3 pos selection	PT3484_A7	4872	79125	2493	385495009	0.973	0.551	0.963	0.94	0.96	0.639	0.607	0.049	0.234	0.324	0.296	0.017	0.867	27838	7547
scPrimary	PT4878_1	9936	36085	1322	358542594	0.974	0.592	0.96	0.939	0.957	0.943	0.777	0.098	0.187	0.492	0.457	0.024	0.788	28665	3180
control-org	PT4878_2	7580	50430	2586	382256965	0.972	0.697	0.961	0.935	0.957	0.936	0.884	0.053	0.29	0.541	0.51	0.017	0.808	25624	5709
M3noFBS + HEF	PT4878_3	14626	22005	950	321851515	0.96	0.387	0.959	0.939	0.957	0.924	0.848	0.067	0.284	0.497	0.441	0.038	0.608	26537	1617
M3noFBS + PDGF	PT4878_4	5342	59597	965	318364767	0.968	0.644	0.96	0.934	0.956	0.942	0.87	0.071	0.268	0.531	0.478	0.037	0.33	26266	1656
M3 pos selection	PT4878_5	11972	21949	2353	262769909	0.97	0.446	0.954	0.936	0.952	0.967	0.924	0.052	0.247	0.625	0.588	0.019	0.917	26048	5647
M3 neg selection	PT4878_6	13795	19697	2013	271722070	0.97	0.453	0.958	0.932	0.955	0.963	0.916	0.05	0.293	0.573	0.536	0.019	0.852	26051	4373
M3+B27	PT4878_7	7425	52190	2801	387508157	0.978	0.724	0.962	0.948	0.958	0.963	0.93	0.043	0.221	0.666	0.632	0.018	0.925	26186	7091
snPrimary	PT5024	13618	33551	2551	456900649	0.972	0.34	0.964	0.951	0.961	0.961	0.913	0.068	0.648	0.197	0.566	0.27	0.82	33627	5172
control-org	PT5024_2	5011	61996	516	310660305	0.97	0.677	0.958	0.934	0.957	0.964	0.886	0.07	0.312	0.504	0.449	0.044	0.163	23834	726
M3noFBS	PT5024_3	3255	82857	1969	269699846	0.963	0.627	0.954	0.911	0.953	0.894	0.827	0.073	0.326	0.428	0.379	0.035	0.532	27107	3846
M3 neg selection	PT5024_4	4163	85993	666	357990154	0.968	0.725	0.957	0.935	0.954	0.931	0.839	0.073	0.29	0.475	0.427	0.038	0.141	24674	1021
M3 pos selection	PT5024_5	8957	37478	2302	335687306	0.971	0.562	0.958	0.941	0.956	0.96	0.917	0.071	0.301	0.546	0.501	0.031	0.815	28864	4997
M3+B27	PT5024_6	3467	96516	3982	334622058	0.974	0.722	0.958	0.935	0.956	0.942	0.906	0.053	0.274	0.579	0.541	0.024	0.921	26908	11783
snPrimary	PT5028	28262	14786	1974	417884978	0.969	0.332	0.964	0.947	0.961	0.967	0.913	0.061	0.649	0.203	0.598	0.246	0.889	33436	3708
control-org	PT5028_2	6065	38471	724	233326031	0.972	0.513	0.956	0.908	0.955	0.958	0.904	0.064	0.437	0.403	0.359	0.032	0.207	25350	1024
M3noFBS	PT5028_3	6388	35907	3445	229376854	0.972	0.448	0.957	0.921	0.955	0.96	0.927	0.055	0.346	0.526	0.483	0.027	0.864	27693	7768
M3noFBS + HEF	PT5028_4	23393	14121	1865	330331777	0.973	0.307	0.959	0.933	0.956	0.951	0.917	0.054	0.342	0.521	0.479	0.027	0.877	27653	3398
M3noFBS + PDGF	PT5028_5	13934	21608	1670	301092248	0.963	0.393	0.959	0.932	0.957	0.952	0.915	0.061	0.363	0.491	0.443	0.032	0.846	27841	2857
M3 neg selection	PT5028_6	4282	67770	966	290189537	0.971	0.513	0.958	0.931	0.956	0.968	0.921	0.061	0.431	0.429	0.381	0.036	0.206	25214	1507
M3 pos selection	PT5028_7	6691	45032	3590	301308413	0.978	0.529	0.958	0.922	0.957	0.963	0.934	0.052	0.328	0.554	0.515	0.022	0.93	27587	9124
M3+B27	PT5028_8	8142	31783	2833	258777978	0.98	0.54	0.957	0.926	0.956	0.966	0.942	0.04	0.29	0.612	0.573	0.023	0.929	27137	6878
